# Whole Plant Transpiration Responses of Common Bean (*Phaseolus vulgaris* L.) to Drying Soil: Water Channels and Transcription Factors

**DOI:** 10.1101/2022.09.23.509270

**Authors:** H. Cordoba-Novoa, B. Zhang, Y. Guo, M.M. Aslam, F.B. Fristchi, V. Hoyos-Villegas

**Affiliations:** Michigan State University, Department of Plant, Insect and Microbial Sciences, 1066 Bogue St, East Lansing, MI, USA; McGill University, Department of Plant Sciences, Montreal, Canada; School of Life Science, Shanxi University, Taiyuan, Shanxi, 030006 China; University of Missouri-Columbia, Division of Plant Science & Technology, 1-31 Agriculture Building, Columbia, MO 65201, USA

**Keywords:** Breeding, abiotic stress, drought, GWAS, transcription factor, aquaporin

## Abstract

Common bean (*Phaseolus vulgaris* L.) is the main legume crop for direct human consumption worldwide. Among abiotic factors affecting common bean, drought is the most limiting. This study aimed at characterizing genetic variability and architecture of transpiration, stomatal regulation and whole plant water use within the Mesoamerican germplasm. A critical fraction of transpirable soil water (FTSWc) was estimated as the inflection point at which NTR starts decreasing linearly. Genome-wide association (GWA) analyses for mean NTR and FTSWc were performed. High variation on mean NTR and FTSWc was found among genotypes. Genomic signals controlling the variation of these traits were identified on *Pv*01 and *Pv*07 some located in intergenic, intronic and exonic regions. A set of novel candidate genes and putative regulatory elements located in these QTL were identified. Some of the genes have been previously reported to be involved in abiotic tolerance in model species, including some of the five transcription factors (TF) identified. Four candidate genes, one with potential water transportation activity and three TFs were validated. The gene *Phvul.001G108800,* an aquaporin SIP2-1 related gene, showed water channel activity through oocyte water assays. Mutant *Arabidopsis thaliana* (*Ath*) lines for the homologous genes of common bean were evaluated in transpiration experiments. Two of the three evaluated TFs, UPBEAT1 and C2H2-type ZN finger protein, were involved in the control of transpiration responses to drying soil. Our results provide evidence of novel genes to accelerate the drought tolerance improvement in the crop and study the physiological basis of drought response in plants.
