## Supplementary material for "Whole Plant Transpiration Responses of Common Bean (*Phaseolus vulgaris* L.) to Drying Soil: Water Channels and Transcription Factors": Tables

### Sheet: Table 1
Table 1. Normalized Transpiration Rate (NTR) and critical Fraction of Transpirable Soil Water (FTSWc) for the top and bottom ten evaluated common bean genotypes. The R2 indicates the linear-plateau regression fitting to the data.
Genotype	Market Class	NTR	FTSWc		R2
Harold	Pink	0.604941	0.228699	a	0.5799
CommonRedMexican	Small red	0.544433	0.25787	ab	0.5013
ABCP_8	Pinto	0.957955	0.262502	ab	0.67
Montrose	Pinto	0.442216	0.264712	ab	0.8291
Buster	Pinto	0.649078	0.269399	ab	0.3714
Poncho	Pinto	0.480805	0.271659	ab	0.3546
Topaz	Pinto	0.441279	0.273945	ab	0.6521
A285	Cream	0.70621	0.29583	ab	0.48
Othello	Pinto	0.366644	0.29785	ab	0.8322
Croissant	Pinto	0.452031	0.320462	ab	0.5734
Merlot	Red	0.566844	0.584029	ab	0.49
SantaFe	Pinto	0.518799	0.588028	ab	0.42
Gloria	Pink	0.608785	0.591419	ab	0.61
Kodiak	Pinto	0.514904	0.595099	ab	0.2698
DOR 364	Small red	0.65458	0.605138	ab	0.45
Nodak	Pinto	0.450649	0.624687	ab	0.29
CENTAPupil	Small red	0.425297	0.629986	ab	0.53
F07_449_9_3	Red	0.421587	0.663337	ab	0.33
NW_63	Small red	0.429568	0.639048	ab	0.3721
T_39	Black	0.433412	0.992408	b	0.7
Experiment means (n genotypes = 82)		0.52	0.45		0.58

### Sheet: Table 2
Table 2. Significant associations for Normalized Transpiration Rate (NTR) and critical Fraction of Transpirable Soil Water (FTSWc). Haplotype blocks, genotypes, and candidate genes for each SNP are indicated.
Trait	Chr	Hap. block	SNP	Genotype	FDR adjusted p-value	MAF	SNP Position	Candidate gene model	Common bean gene annotation	Best hit Arabidopsis gene model	Validationa
NTR	1	61	S01_28185985	T/A	1	0.0243902	Exon	Phvul.001G108800	Aquaporin SIP2-1-Related	AT3G56950.2	Oocytes assays
			Pv01 NTR_1 (S01_28451384)	C/A	0.00338925	0.0243902	Intergenic	Phvul.001G109200	Thioredoxin-Like 1-1, Chloroplastic-related	AT1G08570.1	-
		83	Pv01 NTR_2 (S01_35489136)	A/G	0.0023095	0.0243902	Intergenic	Phvul.001G127700	Extensin, proline-rich protein	AT1G74670.1
								Phvul.001G127800	Phosphatidylinositol N-acetylglucosaminyltransferase subunit Q (PIGQ, GPI1)	AT3G57170.1
								Phvul.001G127900	Protein early responsive to dehydration 15 (ERD15)	AT2G41430.2
								Phvul.001G128000	Nitric-oxide synthase	AT3G57180.1
FTSWc	1	77	Pv01FTSWc (S01_33516386)	C/T	0.0039	0.0182927	Intergenic	Phvul.001G121200	Transcription factor bHLH106-related	AT2G41130.1	Line SALK_109295
								Phvul.001G121100	Auxin efflux carrier component 1	AT1G73590.1	-
			S01_33539590	A/T	0.984216	0.0304878	Exon	Phvul.001G121100		AT1G73590.1
	7	11	Pv07 FTSWc (S07_9224979)	C/T	0.00395228	0.02	Intergenic	Phvul.007G088800	ABC Transporter G family member 25	AT1G71960.1	-
								Phvul.007G089100	Transcription factor UPBEAT1	AT2G47270.1	Line SALK_115536C
								Phvul.007G089200	Protein Tyrosine kinase (Pkinase_Tyr)	AT4G09570.1	-
								Phvul.007G089301	Calcium-dependent protein kinase 11-related	AT4G09570.1
								Phvul.007G089900	Mitochondrial transcription termination factor family protein	AT4G09620.1
								Phvul.007G090000	Alkaline ceramidase-related	AT1G34550.1
								Phvul.007G090500	C2H2-type Zn-finger protein	AT1G34370.1	Line SALKseq_114108.0
								Phvul.007G089600	No apical meristem (NAM) protein	AT1G71930.1	-
			S07_9279035	C/A	0.984216	0.02	Intron	Phvul.007G089600		AT1G71930.1
a Method or Arabidopsis mutant line for the homologous gene of the candidate gene identified in common bean used for validation

### Sheet: Table S1
Table S1. Primers used for the selection and corroboration T-DNA insertion in Arabidopsis mutant lines from ABRC for transpiration experiments.
Line Name	Target gene	Primer name	Polymorphism (when applicable)	Primer Sequence	Temp. °C	Product size (bp)
SALK_109295	AT2G41130.1	1.1_SALK_109295_Lp	SALK_109295.52.25.x	TCCACCACCAGAACTACGTTC	60.02	494-794
		1.1_SALK_109295_rp		CTGCTTTGAGGAACCACAAAG	59.9
		1.2_SALK_109295_Lp	SALK_109295.25.85.n	GAGAATCTCCATAAGGTCCGG	59.91	434-734
		1.2_SALK_109295_rp		TGCAACCAGAGACCTCAGATC	60.4
SALKseq_114108.0	AT1G34370.1	1_SALKseq_114108.0_Lp	-	TTCATTGGTGAGAACGACTCC	60.1	516-816
		1_SALKseq_114108.0_rp		ATCTTCTTGTTGGTCGTGGTG	60.02
SALK_115536C	AT2G47270.1	1_SALK_115536C_Lp	-	CTGAACTTCGAATTTGGATGC	59.7	524-824
		1_SALK_115536C_rp		ACACCCTTGTGGACACTTGTC	59.92

### Sheet: Table S2
Table S2. Normalized Transpiration Rate (NTR) and critical Fraction of Transpirable Soil Water (FTSWc) the whole panel (DDP) of evaluated common bean genotypes. The R2 indicates the linear-plateau regression fitting to the data.
Genotype	Market Class	NTR	FTSWc		R2
Harold	Pink	0.604941	0.228699	a	0.5799
CommonRedMexican	Small red	0.544433	0.25787	ab	0.5013
ABCP_8	Pinto	0.957955	0.262502	ab	0.67
Montrose	Pinto	0.442216	0.264712	ab	0.8291
Buster	Pinto	0.649078	0.269399	ab	0.3714
Poncho	Pinto	0.480805	0.271659	ab	0.3546
Topaz	Pinto	0.441279	0.273945	ab	0.6521
A285	Cream	0.70621	0.29583	ab	0.48
Othello	Pinto	0.366644	0.29785	ab	0.8322
Croissant	Pinto	0.452031	0.320462	ab	0.5734
ShinyCrow	Black	0.510896	0.32419	ab	0.5604
Matterhorn	Great Northern	0.536612	0.334115	ab	0.5461
Stampede	Pinto	0.528609	0.3395	ab	0.5037
ROG312	Pink	0.421403	0.35436	ab	0.7269
Quincy	Pinto	0.48114	0.354547	ab	0.5567
IBC 301_204	Small red	0.56337	0.357498	ab	0.29
Coyne	Great Northern	0.563229	0.359381	ab	0.5548
BAT477	Cream	0.492787	0.359782	ab	0.4987
Buckskin	Pinto	0.39624	0.3633	ab	0.5949
Marquis	Great Northern	0.50346	0.365106	ab	0.6184
Weihing	Great Northern	0.484619	0.371727	ab	0.4777
Fisher	Pinto	0.419285	0.374627	ab	0.4332
UI_425	Great Northern	0.450695	0.383797	ab	0.3252
Avalanche	Navy	0.529083	0.38527	ab	0.3979
MedicineHat	Pinto	0.650135	0.387439	ab	0.36
I9365_31	Black	0.515458	0.387629	ab	0.2708
Orion	Great Northern	0.404967	0.3887	ab	0.7572
Yolano	Pink	0.330638	0.39131	ab	0.6535
Kimberly	Pinto	0.543042	0.392361	ab	0.3573
Verano	Small white	0.506081	0.39484	ab	0.4754
Seafarer	Navy	0.461768	0.403672	ab	0.473
Mayflower	Navy	0.545342	0.40479	ab	0.44
NE2_09_3	Pinto	0.440349	0.406851	ab	0.5153
USPT_CBB_5_1	Pinto	0.58571	0.418564	ab	0.2847
USPT_CBB_1	Pinto	0.534542	0.420274	ab	0.4104
UI_59	Great Northern	0.376383	0.425174	ab	0.6411
BerylR	Great Northern	0.567209	0.430942	ab	0.333
US_1140	Great Northern	0.392668	0.434108	ab	0.455
UI_537	Pink	0.508109	0.434694	ab	0.3784
PR0340_3_3_1	Small red	0.5456	0.43913	ab	0.413
PR0443_151	Black	0.453972	0.44106	ab	0.3488
CDCCrocus	Great Northern	0.479111	0.44393	ab	0.27
Midnight	Black	0.507989	0.449918	ab	0.374
UI_239	Small red	0.661245	0.455882	ab	0.75
Viva	Pink	0.426451	0.460112	ab	0.5691
Zorro	Black	0.441267	0.462002	ab	0.645
LaPaz	Pinto	0.499035	0.46283	ab	0.4217
Lariat	Pinto	0.575079	0.46533	ab	0.3546
Sedona	Pink	0.727825	0.46576	ab	0.3441
Chase	Pinto	0.403609	0.46596	ab	0.5641
GN9_1	Great Northern	0.544045	0.467445	ab	0.3939
USRM_20	Small red	0.647671	0.469653	ab	0.32
Schooner	Navy	0.545412	0.472761	ab	0.4484
SEA10	Cream	0.627189	0.473267	ab	0.6
GN9_4	Great Northern	0.507318	0.480935	ab	0.393
C_20	Navy	0.46576	0.481366	ab	0.4627
Victor	Pink	0.730197	0.484302	ab	0.52
Common Pinto	Pinto	0.644104	0.486171	ab	0.47
PT7_2	Pinto	0.465575	0.496548	ab	0.2671
115M (BlackRhino)	Black	0.70361	0.500676	ab	0.38
A_55	Black	0.819475	0.50603	ab	0.29
Roza	Pink	0.481907	0.514416	ab	0.4309
PinkFloyd	Pink	0.56877	0.519479	ab	0.37
BillZ	Pinto	0.39683	0.52127	ab	0.5978
Raven	Black	0.537787	0.522841	ab	0.55
Medalist	Navy	0.409982	0.52967	ab	0.5601
BelNeb_RR_1	Great Northern	0.555705	0.531351	ab	0.41
Gemini	Great Northern	0.4176	0.54165	ab	0.7068
PT9_17	Pinto	0.428155	0.544438	ab	0.5193
TARS_VCI_4B	Pinto	0.377414	0.55108	ab	0.5232
Maverick	Pinto	0.474009	0.560657	ab	0.3937
F04_2801_4_1_2	Black	0.455502	0.56896	ab	0.5472
Merlot	Red	0.566844	0.584029	ab	0.49
SantaFe	Pinto	0.518799	0.588028	ab	0.42
Gloria	Pink	0.608785	0.591419	ab	0.61
Kodiak	Pinto	0.514904	0.595099	ab	0.2698
DOR 364	Small red	0.65458	0.605138	ab	0.45
Nodak	Pinto	0.450649	0.624687	ab	0.29
CENTAPupil	Small red	0.425297	0.629986	ab	0.53
F07_449_9_3	Red	0.421587	0.663337	ab	0.33
NW_63	Small red	0.429568	0.639048	ab	0.3721
T_39	Black	0.433412	0.992408	b	0.7
Mean		0.517549	0.446848		0.480538
